# TALLSorts: a T-cell acute lymphoblastic leukaemia subtype classifier using RNA-seq expression data

**DOI:** 10.1101/2023.04.05.535648

**Authors:** Allen Gu, Breon Schmidt, Andrew Lonsdale, Lauren M. Brown, Teresa Sadras, Paul G. Ekert, Alicia Oshlack

## Abstract

T-cell acute lymphoblastic leukaemia (T-ALL) is an aggressive and heterogenous haematological malignancy affecting both children and adults. T-ALL subtype identification is an emerging area of active research, with several recent studies proposing potential subtypes based on transcriptomic and genomic analyses. Here we present TALLSorts, a machine-learning bioinformatic tool which classifies T-ALL samples by using bulk RNA sequencing (RNA-seq) data. Trained on four international cohorts totalling 264 samples, TALLSorts exhibits excellent accuracy when tested on holdout and independent test sets. TALLSorts is publicly available for use and will be constantly updated as the field of T-ALL classification further develops.
