## Supplementary Tables for "TALLSorts: a T-cell acute lymphoblastic leukaemia subtype classifier using RNA-seq expression data"

### Sheet: SuppTable_S5 Sample info
Sample ID	Cohort	Dataset	True subtype	Dai grouping	Brady grouping
SJALL015582	TARGET	Training	TAL	G10	TAL1
SJALL015586	TARGET	Holdout	TAL	G10	TAL1
SJALL015255	TARGET	Training	TAL	G10	TAL1
SJALL016630	TARGET	Training	TLX3	G7	TLX3
SJTALL002007	TARGET	Training	TLX1	G8	TLX1
SJALL015241	TARGET	Training	TLX1	G8	TLX1
SJALL015242	TARGET	Training	TAL	G10	TAL2
SJALL015243	TARGET	Training	HOXA_MLLT10	G6	HOXA
SJALL015256	TARGET	Training	TLX3	G7	TLX3
SJTALL022433	TARGET	Holdout	HOXA_MLLT10	G1	HOXA
SJTALL021648	TARGET	Training	TAL	G10	TAL1
SJALL015257	TARGET	Training	TLX3	G7	TLX3
SJALL015258	TARGET	Training	TLX3	G7	TLX3
SJALL015259	TARGET	Training	HOXA_MLLT10	G5	HOXA
SJALL015270	TARGET	Training	TAL	G10	TAL1
SJALL015271	TARGET	Training	TAL	G10	LMO1/2
SJALL015278	TARGET	Training	TAL	G10	TAL1
SJALL015279	TARGET	Holdout	TAL	G10	TAL1
SJALL015244	TARGET	Training	TAL	G10	TAL1
SJALL015245	TARGET	Training	TAL	G10	T-other
SJTALL002019	TARGET	Training	TAL	G10	TAL1
SJALL015246	TARGET	Training	TAL	G10	TAL1
SJALL015247	TARGET	Training	TAL	G10	TAL1
SJALL015260	TARGET	Training	TAL	G10	TAL1
SJALL015261	TARGET	Training	TAL	G10	TAL1
SJALL015262	TARGET	Holdout	TAL	G10	TAL1
SJALL015263	TARGET	Training	TAL	G10	TAL1
SJALL015272	TARGET	Training	TAL	G10	T-other
SJTALL021655	TARGET	Holdout	TLX3	G7	TLX3
SJTALL002005	TARGET	Holdout	TAL	G10	TAL1
SJTALL002009	TARGET	Training	TLX3	G7	TLX3
SJTALL170	TARGET	Holdout	Diverse	G1	HOXA
SJALL015280	TARGET	Holdout	TAL	G10	TAL1
SJALL015281	TARGET	Training	NKX2	G9	NKX2_1
SJALL015275	TARGET	Holdout	TAL	G10	TAL1
SJALL015248	TARGET	Holdout	NKX2	G9	NKX2_1
SJALL015249	TARGET	Holdout	TAL	G10	TAL1
SJALL016653	TARGET	Training	TAL	G10	TAL1
SJALL015250	TARGET	Holdout	TLX3	G7	TLX3
SJTALL002036	TARGET	Holdout	TAL	G10	TAL1
SJALL015251	TARGET	Training	BCL11B	G1	BCL11B
SJALL015264	TARGET	Training	TAL	G10	TAL1
SJTALL002048	TARGET	Holdout	TAL	G10	TAL1
SJALL015265	TARGET	Training	TAL	G8	TLX1
SJTALL171	TARGET	Training	Diverse	G1	TLX3
SJALL015266	TARGET	Training	TLX3	G7	TLX3
SJALL015267	TARGET	Training	TLX3	G7	TLX3
SJALL015273	TARGET	Holdout	Diverse	G1	HOXA
SJALL015282	TARGET	Training	TAL	G10	T-other
SJTALL002030	TARGET	Training	TAL	G10	TAL1
SJALL016429	TARGET	Training	TAL	G10	TAL1
SJTALL002258	TARGET	Training	TAL	G10	TAL1
SJALL015283	TARGET	Training	HOXA_MLLT10	G5	HOXA
SJALL015276	TARGET	Holdout	TAL	G10	TAL1
SJALL015252	TARGET	Training	Diverse	G1	T-other
SJTALL002045	TARGET	Training	TAL	G10	TAL1
SJTALL002049	TARGET	Training	TAL	G10	T-other
SJALL015253	TARGET	Holdout	TLX1	G8	TLX1
SJTALL022653	TARGET	Holdout	TLX1	G8	TLX1
SJTALL002060	TARGET	Training	TAL	G10	TAL1
SJALL015254	TARGET	Training	TLX1	G8	TLX1
SJALL015268	TARGET	Training	TAL	G10	TAL1
SJALL015269	TARGET	Training	TAL	G10	TAL1
SJTALL175	TARGET	Training	Diverse	G1	T-other
SJTALL021661	TARGET	Training	Diverse	G1	T-other
SJTALL022654	TARGET	Holdout	HOXA_MLLT10	G6	HOXA
SJALL015621	TARGET	Training	TLX3	G7	TLX3
SJALL015274	TARGET	Training	TAL	G10	TAL1
SJTALL022091	TARGET	Training	TAL	G10	LMO1/2
SJTALL022655	TARGET	Training	TLX3	G7	TLX3
SJALL015622	TARGET	Holdout	TAL	G10	LMO1/2
SJALL015623	TARGET	Training	TAL	G10	LMO1/2
SJTALL177	TARGET	Holdout	Diverse	G1	TLX3
SJTALL022656	TARGET	Training	TLX3	G7	TLX3
SJTALL022093	TARGET	Training	TLX1	G7	TLX3
SJALL016430	TARGET	Training	BCL11B	G1	BCL11B
SJALL016431	TARGET	Training	TAL	G10	TAL1
SJBALL002373	TARGET	Holdout	TLX1	G8	TLX1
SJALL015284	TARGET	Training	TAL	G10	TAL1
SJTALL001777	TARGET	Holdout	TAL	G10	TAL1
SJTALL002042	TARGET	Training	TAL	G10	T-other
SJALL016433	TARGET	Holdout	Diverse	G1	T-other
SJALL015285	TARGET	Holdout	TAL	G10	TAL1
SJTALL002050	TARGET	Training	TLX3	G7	TLX3
SJTALL022096	TARGET	Training	TAL	G10	TAL1
SJTALL001786	TARGET	Training	TLX3	G7	TLX3
SJALL015624	TARGET	Training	TAL	G10	TAL1
SJALL015625	TARGET	Holdout	TAL	G10	TAL1
SJALL015626	TARGET	Holdout	TAL	G10	LMO1/2
SJALL015627	TARGET	Training	TAL	G10	TAL1
SJALL016434	TARGET	Training	Diverse	G1	T-other
SJALL015277	TARGET	Training	TAL	G10	LMO1/2
SJTALL022098	TARGET	Training	TAL	G10	LMO1/2
SJTALL022100	TARGET	Training	TLX3	G7	TLX3
SJTALL001785	TARGET	Training	HOXA_KMT2A	G4	HOXA
SJALL015628	TARGET	Training	NKX2	G9	NKX2_1
SJALL015629	TARGET	Training	TAL	G10	LMO1/2
SJALL015630	TARGET	Training	TLX1	G8	TLX1
SJALL015631	TARGET	Training	HOXA_KMT2A	G4	HOXA
SJALL015632	TARGET	Holdout	TAL	G10	TAL1
SJALL015633	TARGET	Training	TAL	G10	TAL2
SJALL015634	TARGET	Training	TAL	G10	TAL1
SJALL016435	TARGET	Holdout	TLX3	G7	TLX3
SJALL015635	TARGET	Training	TLX3	G7	TLX3
SJTALL002065	TARGET	Training	TLX3	G7	TLX3
SJBALL001782	TARGET	Holdout	Diverse	G10	TLX3
SJTALL002069	TARGET	Training	TAL	G10	TAL1
SJTALL001780	TARGET	Training	TLX3	G7	TLX3
SJALL015636	TARGET	Training	NKX2	G9	NKX2_1
SJALL015637	TARGET	Training	TAL	G10	TAL1
SJALL015638	TARGET	Training	TAL	G10	LMO1/2
SJTALL002035	TARGET	Training	TAL	G10	TAL1
SJTALL002039	TARGET	Training	Diverse	G1	T-other
SJALL016436	TARGET	Training	HOXA_MLLT10	G5	HOXA
SJTALL022107	TARGET	Holdout	TAL	G10	LMO1/2
SJALL015639	TARGET	Holdout	TAL	G10	T-other
SJTALL001636	TARGET	Training	HOXA_MLLT10	G5	HOXA
SJALL015640	TARGET	Holdout	NKX2	G9	NKX2_1
SJTALL002051	TARGET	Training	TLX3	G7	TLX3
SJALL015641	TARGET	Training	TLX3	G7	TLX3
SJTALL001639	TARGET	Holdout	TLX1	G8	TLX1
SJTALL002055	TARGET	Training	TAL	G10	TAL1
SJALL015642	TARGET	Training	TAL	G10	TAL1
SJALL015643	TARGET	Training	TAL	G10	TAL1
SJALL015644	TARGET	Training	TAL	G10	TAL1
SJALL015645	TARGET	Training	TAL	G10	TAL1
SJBALL001653	TARGET	Training	Diverse	G1	T-other
SJTALL021669	TARGET	Holdout	TAL	G10	TAL1
SJALL015646	TARGET	Holdout	TLX3	G7	TLX3
SJALL015647	TARGET	Training	TAL	G10	TAL1
SJALL015648	TARGET	Training	TAL	G10	TAL1
SJALL015649	TARGET	Training	TLX1	G8	TLX1
SJALL015650	TARGET	Holdout	Diverse	G7	TLX3
SJTALL021672	TARGET	Holdout	TAL	G1	HOXA
SJALL015651	TARGET	Training	Diverse	G1	HOXA
SJTALL002075	TARGET	Training	TAL	G10	TAL1
SJALL016437	TARGET	Training	HOXA_MLLT10	G5	HOXA
SJALL015652	TARGET	Training	HOXA_KMT2A	G4	HOXA
SJALL015653	TARGET	Training	TAL	G10	TAL1
SJALL016438	TARGET	Training	Diverse	G1	TAL1
SJALL016439	TARGET	Holdout	HOXA_KMT2A	G4	HOXA
SJALL016440	TARGET	Training	HOXA_MLLT10	G5	HOXA
SJALL016441	TARGET	Holdout	TAL	G10	TAL1
SJTALL021674	TARGET	Training	TLX1	G8	TLX1
SJALL015989	TARGET	Training	TAL	G10	TAL1
SJALL015990	TARGET	Training	TLX3	G7	TLX3
SJTALL022647	TARGET	Training	Diverse	G1	T-other
SJALL015991	TARGET	Holdout	HOXA_KMT2A	G4	HOXA
SJALL015654	TARGET	Holdout	TAL	G10	TAL1
SJTALL022113	TARGET	Training	TAL	G10	TAL2
SJALL015992	TARGET	Training	TAL	G10	TAL1
SJALL015993	TARGET	Holdout	TAL	G10	TAL1
SJALL015994	TARGET	Training	HOXA_MLLT10	G5	HOXA
SJALL015655	TARGET	Training	NKX2	G9	NKX2_1
SJTALL021675	TARGET	Training	HOXA_MLLT10	G6	HOXA
SJBALL001675	TARGET	Training	TLX1	G8	TLX1
SJALL015995	TARGET	Training	TLX3	G7	TLX3
SJTALL002091	TARGET	Training	Diverse	G1	HOXA
SJTALL001677	TARGET	Training	TAL	G10	TAL1
SJALL015656	TARGET	Training	TAL	G10	TAL1
SJALL015657	TARGET	Training	TAL	G10	TAL1
SJALL015658	TARGET	Training	TAL	G10	TAL1
SJTALL021678	TARGET	Training	Diverse	G1	HOXA
SJALL015659	TARGET	Holdout	TAL	G10	TAL1
SJALL015996	TARGET	Holdout	NKX2	G9	T-other
SJALL015997	TARGET	Holdout	TAL	G10	TAL1
SJALL016442	TARGET	Training	TLX1	G8	TLX1
SJALL015998	TARGET	Holdout	TAL	G10	LMO1/2
SJTALL022442	TARGET	Training	BCL11B	G1	BCL11B
SJALL015660	TARGET	Holdout	TLX1	G8	TLX1
SJTALL021682	TARGET	Training	Diverse	G1	T-other
SJTALL022658	TARGET	Training	TLX1	G8	TLX1
SJTALL021684	TARGET	Holdout	TLX1	G8	TLX1
SJALL015661	TARGET	Training	TAL	G10	TAL2
SJALL015999	TARGET	Holdout	TLX3	G7	TLX3
SJALL016000	TARGET	Holdout	TAL	G10	TAL1
SJALL016001	TARGET	Training	TLX3	G7	TLX3
SJALL016002	TARGET	Holdout	Diverse	G1	T-other
SJTALL022117	TARGET	Training	TLX3	G7	TLX3
SJTALL021685	TARGET	Training	HOXA_KMT2A	G4	HOXA
SJALL016443	TARGET	Training	Diverse	G1	HOXA
SJTALL012398	TARGET	Training	Diverse	G1	TLX1
SJALL016003	TARGET	Training	NKX2	G9	NKX2_1
SJTALL022118	TARGET	Holdout	TAL	G3	SPI1
SJTALL002072	TARGET	Training	Diverse	G1	T-other
SJALL015662	TARGET	Holdout	TAL	G10	TAL2
SJTALL002080	TARGET	Holdout	TLX3	G7	TLX3
SJALL015663	TARGET	Training	HOXA_KMT2A	G4	HOXA
SJALL015664	TARGET	Training	TAL	G10	TAL1
SJALL015665	TARGET	Training	HOXA_MLLT10	G6	HOXA
SJTALL002096	TARGET	Training	TLX1	G8	TLX1
SJALL015667	TARGET	Training	TLX3	G7	TLX3
SJALL015668	TARGET	Holdout	TAL	G10	TAL2
SJTALL021689	TARGET	Holdout	HOXA_MLLT10	G5	HOXA
SJALL015669	TARGET	Training	TLX3	G7	TLX3
SJALL015670	TARGET	Holdout	TAL	G10	LMO1/2
SJALL015671	TARGET	Training	NKX2	G9	NKX2_1
SJALL016444	TARGET	Holdout	Diverse	G1	HOXA
SJTALL002077	TARGET	Training	TLX3	G7	TLX3
SJALL015672	TARGET	Training	HOXA_KMT2A	G4	HOXA
SJTALL022123	TARGET	Training	TLX1	G8	TLX1
SJTALL002089	TARGET	Training	HOXA_MLLT10	G5	HOXA
SJALL015673	TARGET	Holdout	NKX2	G9	T-other
SJALL015674	TARGET	Holdout	TAL	G10	TAL1
SJALL015675	TARGET	Training	TAL	G10	LMO1/2
SJTALL002105	TARGET	Holdout	TLX1	G8	TLX1
SJTALL002109	TARGET	Training	TLX3	G7	TLX3
SJTALL002113	TARGET	Training	Diverse	G1	T-other
SJALL015678	TARGET	Holdout	HOXA_KMT2A	G4	HOXA
SJTALL021697	TARGET	Training	TAL	G10	TAL1
SJTALL002078	TARGET	Training	Diverse	G1	HOXA
SJALL015679	TARGET	Holdout	TLX3	G7	TLX3
SJALL015680	TARGET	Training	TAL	G10	TAL1
SJALL015681	TARGET	Training	TLX3	G7	TLX3
SJALL015682	TARGET	Holdout	TAL	G10	TAL1
SJTALL021698	TARGET	Training	TLX1	G8	TLX1
SJALL015683	TARGET	Holdout	TAL	G10	TAL2
SJALL015684	TARGET	Training	TAL	G10	TAL1
SJTALL002110	TARGET	Training	TAL	G10	LMO1/2
SJALL015685	TARGET	Training	TLX1	G8	TLX1
SJTALL002118	TARGET	Holdout	TAL	G10	TAL2
SJALL015686	TARGET	Training	TLX3	G7	TLX3
SJTALL022659	TARGET	Training	TLX1	G8	TLX1
SJALL015687	TARGET	Training	TAL	G10	TAL1
SJALL015688	TARGET	Holdout	TAL	G10	TAL1
SJALL015689	TARGET	Training	TLX3	G7	TLX3
SJALL015690	TARGET	Training	NKX2	G9	NKX2_1
SJTALL002142	TARGET	Training	Diverse	G1	T-other
SJTALL002146	TARGET	Training	Diverse	G10	T-other
SJALL015691	TARGET	Training	TLX3	G7	TLX3
SJTALL002154	TARGET	Holdout	TLX3	G7	TLX3
SJTALL022660	TARGET	Training	TLX3	G7	TLX3
SJALL015693	TARGET	Holdout	NKX2	G9	NKX2_1
SJALL015694	TARGET	Training	TAL	G10	TAL1
SJTALL002124	TARGET	Training	TAL	G10	TAL1
SJALL015695	TARGET	Training	NKX2	G9	NKX2_1
SJTALL022447	TARGET	Training	HOXA_MLLT10	G1	HOXA
SJTALL022649	TARGET	Holdout	BCL11B	G1	BCL11B
SJALL015696	TARGET	Training	TAL	G10	TAL1
SJALL015697	TARGET	Training	TAL	G10	TAL1
SJALL015698	TARGET	Training	TLX1	G8	TLX1
SJTALL002151	TARGET	Training	TAL	G10	TAL1
SJALL016445	TARGET	Holdout	Diverse	G1	HOXA
SJALL015699	TARGET	Training	TAL	G10	TAL1
SJALL015700	TARGET	Training	TAL	G10	TAL1
SJALL015701	TARGET	Training	NKX2	G9	NKX2_1
SJALL015702	TARGET	Training	TAL	G10	T-other
SJTALL002125	TARGET	Training	TLX1	G8	TLX1
SJALL015703	TARGET	Holdout	HOXA_MLLT10	G6	HOXA
SJALL015704	TARGET	Training	HOXA_MLLT10	G5	HOXA
SJALL015705	TARGET	Training	NKX2	G9	NKX2_1
SJTALL002140	TARGET	Holdout	TLX3	G7	TLX3
SJALL015706	TARGET	Holdout	TAL	G10	TAL1
SJALL015707	TARGET	Training	Diverse	G1	HOXA
SJALL016446	TARGET	Holdout	TLX3	G7	TLX3
SJALL015708	TARGET	Training	TAL	G10	TAL1
SJALL015709	TARGET	Training	TAL	G10	TAL1
SJALL015710	TARGET	Training	TAL	G10	TLX1
SJALL015711	TARGET	Holdout	TLX3	G7	TLX3
SJALL015712	TARGET	Training	Diverse	G1	T-other
SJTALL002126	TARGET	Holdout	TAL	G10	TAL1
SJTALL002130	TARGET	Holdout	NKX2	G9	NKX2_1
SJALL015713	TARGET	Training	TAL	G10	TAL1
SJALL015714	TARGET	Training	TAL	G10	TAL1
SJTALL002141	TARGET	Training	BCL11B	G1	BCL11B
GSM3004545	GSE110633	Holdout	TAL
GSM3004546	GSE110633	Holdout	TAL
GSM3004547	GSE110633	Training	TAL
GSM3004548	GSE110633	Holdout	TLX3
GSM3004549	GSE110633	Training	TAL
GSM3004550	GSE110633	Training	Diverse
GSM3004551	GSE110633	Holdout	TAL
GSM3004552	GSE110633	Training	TAL
GSM3004553	GSE110633	Training	Diverse
GSM3004554	GSE110633	Holdout	TLX3
GSM3004555	GSE110633	Training	TLX1
GSM3004556	GSE110633	Training	TAL
GSM3004557	GSE110633	Holdout	TAL
GSM3004558	GSE110633	Training	TAL
GSM3004559	GSE110633	Training	HOXA_KMT2A
GSM3004560	GSE110633	Training	TLX3
GSM3004561	GSE110633	Training	TLX3
GSM3004562	GSE110633	Training	TLX3
GSM3004563	GSE110633	Training	Diverse
GSM3004564	GSE110633	Holdout	HOXA_MLLT10
GSM3004565	GSE110633	Training	Diverse
GSM3004566	GSE110633	Holdout	TAL
GSM3004567	GSE110633	Training	TAL
GSM3004568	GSE110633	Holdout	TAL
GSM3004569	GSE110633	Holdout	Diverse
GSM3004570	GSE110633	Training	TAL
GSM3004571	GSE110633	Training	Diverse
GSM3004572	GSE110633	Training	TLX3
GSM3004573	GSE110633	Training	TLX3
GSM3004574	GSE110633	Training	TAL
GSM3004575	GSE110633	Training	TLX3
GSM3004576	GSE110633	Training	TAL
GSM3004577	GSE110633	Training	TAL
GSM3004578	GSE110633	Training	TAL
GSM3004579	GSE110633	Training	TAL
GSM3004580	GSE110633	Training	TLX1
GSM3004581	GSE110633	Holdout	TAL
GSM3004582	GSE110633	Training	TAL
GSM3004583	GSE110633	Holdout	Diverse
GSM3004584	GSE110633	Holdout	TLX3
GSM3004585	GSE110633	Training	HOXA_KMT2A
GSM3004586	GSE110633	Training	TAL
GSM3004587	GSE110633	Training	TAL
GSM3004588	GSE110633	Training	TLX1
GSM3004589	GSE110633	Holdout	HOXA_MLLT10
GSM3004590	GSE110633	Training	Diverse
GSM3004591	GSE110633	Holdout	Diverse
GSM3004592	GSE110633	Holdout	TLX1
GSM3004593	GSE110633	Training	TLX1
GSM3004594	GSE110633	Training	TAL
GSM3004595	GSE110633	Training	TAL
GSM3004596	GSE110633	Training	TAL
GSM3004597	GSE110633	Training	Diverse
GSM3004598	GSE110633	Holdout	TAL
GSM3004599	GSE110633	Training	TLX3
GSM3004600	GSE110633	Holdout	TAL
GSM3004601	GSE110633	Training	TLX3
GSM3004602	GSE110633	Training	TLX3
GSM3004603	GSE110633	Training	TAL
GSM3004604	GSE110633	Training	HOXA_KMT2A
GSM3004620	GSE110637	Holdout	TLX3
GSM3004621	GSE110637	Training	TAL
GSM3004622	GSE110637	Training	TLX3
GSM3004623	GSE110637	Holdout	TLX1
GSM3004624	GSE110637	Training	TAL
GSM3004625	GSE110637	Training	TAL
GSM3004626	GSE110637	Training	TAL
GSM3004627	GSE110637	Holdout	TLX3
GSM3004628	GSE110637	Training	Diverse
GSM3004629	GSE110637	Training	HOXA_MLLT10
GSM3004630	GSE110637	Training	Diverse
GSM3004631	GSE110637	Training	TAL
GSM3004632	GSE110637	Holdout	Diverse
GSM3004633	GSE110637	Training	TLX3
GSM3004634	GSE110637	Training	TLX3
GSM3004635	GSE110637	Holdout	TAL
GSM3004636	GSE110637	Training	TAL
GSM3004637	GSE110637	Training	TLX1
GSM3004638	GSE110637	Training	HOXA_KMT2A
GSM3004639	GSE110637	Training	TAL
GSM3004640	GSE110637	Holdout	TLX1
GSM3004641	GSE110637	Holdout	TLX1
GSM3004642	GSE110637	Training	TAL
GSM3004643	GSE110637	Training	TAL
GSM3004644	GSE110637	Training	HOXA_KMT2A
EKL10_1	RCH	Holdout	Diverse
EKL12_6	RCH	Training	TAL
EKL12_7	RCH	Training	TLX3
EKL13_2	RCH	Holdout	TAL
EKL14_10	RCH	Training	TLX3
EKL14_9	RCH	Training	HOXA_MLLT10
EKL15_11	RCH	Training	TAL
EKL15_13	RCH	Holdout	TLX3
EKL19_4	RCH	Training	TAL
EKL19_5	RCH	Holdout	Diverse
EKL19_6	RCH	Training	Diverse
EKL19_7	RCH	Training	Diverse
EKL19_8	RCH	Holdout	TAL
EKL20_1	RCH	Training	TAL
EKL20_3	RCH	Training	TAL
EKL20_4	RCH	Holdout	TAL
EKL22_2	RCH	Training	HOXA_KMT2A
EKL3_10	RCH	Training	TLX1
EKL3_3	RCH	Training	Diverse
EKL3_7	RCH	Training	TAL
EKL4_1	RCH	Training	Diverse
EKL5_1	RCH	Holdout	TAL
EKL5_2	RCH	Training	NKX2
EKL7_2	RCH	Holdout	NKX2
EKL8_8	RCH	Training	TAL
MLM_3	RCH	Training	TAL
SJTALL013468	MaSpore	Independent	TAL	G10
SJTALL013496	MaSpore	Independent	TAL	G10
SJTALL013502	MaSpore	Independent	TAL	G10
SJTALL013524	MaSpore	Independent	Diverse	G1
SJTALL013552	MaSpore	Independent	TAL	G10
SJTALL013560	MaSpore	Independent	NKX2	G9
SJTALL013561	MaSpore	Independent	HOXA_MLLT10	G5
SJTALL013564	MaSpore	Independent	TAL	G10
SJTALL013569	MaSpore	Independent	TLX3	G7
SJTALL013576	MaSpore	Independent	TAL	G10
SJTALL013596	MaSpore	Independent	TAL	G10
SJTALL015389	MaSpore	Independent	TAL	G10
SJTALL015411	MaSpore	Independent	SPI	G3
SJTALL015423	MaSpore	Independent	TAL	G10
SJTALL015426	MaSpore	Independent	TAL	G10
SJTALL015430	MaSpore	Independent	TLX3	G7
SJTALL015431	MaSpore	Independent	TAL	G10
SJTALL015434	MaSpore	Independent	Diverse	G1
SJTALL015452	MaSpore	Independent	Diverse	G1
SJTALL015454	MaSpore	Independent	Diverse	G1
SJTALL015462	MaSpore	Independent	Diverse	G1
SJTALL015472	MaSpore	Independent	TAL	G10
SJTALL015473	MaSpore	Independent	TLX3	G7
SJTALL015474	MaSpore	Independent	TAL	G10
SJTALL015477	MaSpore	Independent	TAL	G10
SJALL047527	St Jude	Independent	TAL	G10
SJALL040089	St Jude	Independent	TLX3	G7	TLX3
SJALL040097	St Jude	Independent	NKX2	G9	NKX2_1
SJALL040098	St Jude	Independent	HOXA_MLLT10	G5	HOXA
SJALL040108	St Jude	Independent	TAL	G10	TAL1
SJALL040121	St Jude	Independent	Diverse	G1	HOXA
SJALL044300	St Jude	Independent	Diverse	G1
SJALL047977	St Jude	Independent	TLX3	G7
SJALL048081	St Jude	Independent	Diverse	G1
SJALL048085	St Jude	Independent	TLX1	G8
SJALL050551	St Jude	Independent	Diverse	G1
SJALL054752	St Jude	Independent	Diverse	G1
SJALL055895	St Jude	Independent	Diverse	G1
SJALL059518	St Jude	Independent	TAL	G10
SJALL059526	St Jude	Independent	Diverse	G1
SJTALL011	St Jude	Independent	BCL11B	G1	BCL11B
SJTALL021906	St Jude	Independent	HOXA_MLLT10	G5	HOXA
SJTALL021911	St Jude	Independent	TLX1	G8	TLX1
SJTALL021912	St Jude	Independent	Diverse	G1	HOXA
SJTALL021917	St Jude	Independent	TAL	G10	TAL1
SJTALL021918	St Jude	Independent	TAL	G10	TAL1
SJTALL021919	St Jude	Independent	TAL	G10	TAL1
SJTALL022066	St Jude	Independent	NKX2	G9	NKX2_1
SJTALL025	St Jude	Independent	TAL	G10	TAL1
SJTALL026	St Jude	Independent	TAL	G10	TAL1
SJTALL027	St Jude	Independent	TAL	G10	TAL1
SJTALL030	St Jude	Independent	NKX2	G9	NKX2_1
SJTALL030064	St Jude	Independent	TAL	G10	TAL1
SJTALL030134	St Jude	Independent	TAL	G10	LMO1/2
SJTALL030189	St Jude	Independent	Diverse	G1	HOXA
SJTALL030212	St Jude	Independent	HOXA_KMT2A	G4	HOXA
SJTALL030263	St Jude	Independent	SPI	G3	SPI1
SJTALL030338	St Jude	Independent	HOXA_KMT2A	G4	HOXA
SJTALL030527	St Jude	Independent	NKX2	G9
SJTALL033	St Jude	Independent	TAL	G10	T-other
SJTALL035	St Jude	Independent	TAL	G10	TAL1
SJTALL040	St Jude	Independent	TAL	G10	TAL1
SJTALL071	St Jude	Independent	Diverse	G1	HOXA
SJTALL073	St Jude	Independent	TAL	G10	TAL1
SJTALL080	St Jude	Independent	TLX3	G7	TLX3
SJTALL221	St Jude	Independent	TLX3	G7	TLX3

### Sheet: SuppTable_S6 Classifier params
BCL11B classifier				HOXA_KMT2A classifier				HOXA_MLLT10 classifier				NKX2 classifier				TAL classifier				TLX1 classifier				TLX3 classifier				Diverse classifier
Intercept	-3.19571			Intercept	-2.5096			Intercept	-2.61027			Intercept	-2.94808			Intercept	-0.293786			Intercept	-2.57119			Intercept	-2.14224			Intercept	-2.39617
Gene ID	Gene Symbol	Coefficient		Gene ID	Gene Symbol	Coefficient		Gene ID	Gene Symbol	Coefficient		Gene ID	Gene Symbol	Coefficient		Gene ID	Gene Symbol	Coefficient		Gene ID	Gene Symbol	Coefficient		Gene ID	Gene Symbol	Coefficient		Gene ID	Gene Symbol	Coefficient
ENSG00000151778	SERP2	0.294217		ENSG00000205359	SLCO6A1	0.336124		ENSG00000077279	DCX	0.30283		ENSG00000108854	SMURF2	-0.466444		ENSG00000004399	PLXND1	-0.320503		ENSG00000107807	TLX1	1.26279		ENSG00000164438	TLX3	1.30329		ENSG00000106031	HOXA13	0.313287
ENSG00000176697	BDNF	0.153553		ENSG00000110427	KIAA1549L	0.209266		ENSG00000088756	ARHGAP28	0.253433		ENSG00000172264	MACROD2	0.289628		ENSG00000179008	C14orf39	0.299305		ENSG00000168229	PTGDR	0.180576		ENSG00000089123	TASP1	0.245663		ENSG00000169604	ANTXR1	-0.297103
ENSG00000173218	VANGL1	-0.152235		ENSG00000196586	MYO6	0.205104		ENSG00000005073	HOXA11	0.236975		ENSG00000136352	NKX2-1	0.275289		ENSG00000054793	ATP9A	-0.284181		ENSG00000198171	DDRGK1	0.175362		ENSG00000168016	TRANK1	-0.240615		ENSG00000101004	NINL	-0.268355
ENSG00000166532	RIMKLB	-0.146989		ENSG00000151151	IPMK	-0.172568		ENSG00000164520	RAET1E	0.202904		ENSG00000168743	NPNT	0.253055		ENSG00000185527	PDE6G	-0.251353		ENSG00000172292	CERS6	-0.174496		ENSG00000091972	CD200	-0.229553		ENSG00000127074	RGS13	0.22932
ENSG00000100033	PRODH	0.115501		ENSG00000179097	HTR1F	0.147914		ENSG00000136868	SLC31A1	0.189609		ENSG00000166326	TRIM44	-0.252507		ENSG00000213965	NUDT19	-0.241668		ENSG00000162998	FRZB	0.146458		ENSG00000076944	STXBP2	-0.194874		ENSG00000057019	DCBLD2	-0.192062
ENSG00000118922	KLF12	-0.115447		ENSG00000184985	SORCS2	0.105382		ENSG00000176903	PNMA1	-0.170087		ENSG00000127533	F2RL3	0.187445		ENSG00000187147	RNF220	-0.220954		ENSG00000106538	RARRES2	0.145695		ENSG00000204764	RANBP17	0.182043		ENSG00000170476	MZB1	-0.184505
ENSG00000182566	CLEC4G	0.112039		ENSG00000196284	SUPT3H	0.103924		ENSG00000203805	PPAPDC1A	0.134822		ENSG00000135549	PKIB	0.122365		ENSG00000127533	F2RL3	-0.213483		ENSG00000119147	C2orf40	0.135264		ENSG00000182010	RTKN2	-0.169162		ENSG00000213759	UGT2B11	0.170555
ENSG00000138115	CYP2C8	0.1045		ENSG00000138162	TACC2	0.0987789		ENSG00000158079	PTPDC1	-0.134783		ENSG00000165752	STK32C	0.110842		ENSG00000162739	SLAMF6	0.206812		ENSG00000164458	T	0.121521		ENSG00000147010	SH3KBP1	-0.164987		ENSG00000134243	SORT1	-0.14596
ENSG00000267206	LCN6	0.0899629		ENSG00000188393	CLEC2A	0.0979202		ENSG00000134532	SOX5	0.128137		ENSG00000188522	FAM83G	-0.102996		ENSG00000158571	PFKFB1	0.191112		ENSG00000236311	TLX1NB	0.0907445		ENSG00000102471	NDFIP2	0.152214		ENSG00000135338	LCA5	-0.1339
ENSG00000108018	SORCS1	0.0859773		ENSG00000256797	KLRF2	0.0958509		ENSG00000143842	SOX13	-0.124151		ENSG00000165474	GJB2	0.0792624		ENSG00000141293	SKAP1	0.185799		ENSG00000185163	DDX51	0.0883225		ENSG00000179104	TMTC2	-0.148326		ENSG00000100095	SEZ6L	0.131405
ENSG00000251692	PTX4	0.0648979		ENSG00000112706	IMPG1	0.0909006		ENSG00000108511	HOXB6	0.115787		ENSG00000132879	FBXO44	-0.074403		ENSG00000075223	SEMA3C	0.173317		ENSG00000149948	HMGA2	0.0832067		ENSG00000148677	ANKRD1	0.140813		ENSG00000137942	FNBP1L	-0.131077
ENSG00000198597	ZNF536	0.0646248		ENSG00000172379	ARNT2	0.0781927		ENSG00000246366	RP11-382J12.1	0.114905		ENSG00000133812	SBF2	-0.0637878		ENSG00000143194	MAEL	-0.169364		ENSG00000104369	JPH1	0.0777904		ENSG00000106829	TLE4	-0.120965		ENSG00000052795	FNIP2	0.129624
ENSG00000107282	APBA1	0.0595148		ENSG00000166173	LARP6	0.0637262		ENSG00000165323	FAT3	0.112076		ENSG00000131127	ZNF141	-0.0622255		ENSG00000132359	RAP1GAP2	-0.16726		ENSG00000123999	INHA	0.0746748		ENSG00000149269	PAK1	-0.0836441		ENSG00000088053	GP6	0.125528
ENSG00000123171	CCDC70	0.0486419		ENSG00000170689	HOXB9	0.0627715		ENSG00000144036	EXOC6B	-0.110469		ENSG00000100151	PICK1	-0.0491124		ENSG00000118965	WDR35	0.158771		ENSG00000164920	OSR2	0.0734025		ENSG00000176641	RNF152	-0.0742288		ENSG00000104723	TUSC3	-0.125334
ENSG00000126821	SGPP1	-0.0483039		ENSG00000130054	FAM155B	0.0578751		ENSG00000145808	ADAMTS19	0.0853852		ENSG00000100036	SLC35E4	0.0478369		ENSG00000101333	PLCB4	-0.151658		ENSG00000165023	DIRAS2	0.0651348		ENSG00000007908	SELE	0.0633187		ENSG00000148426	PROSER2	0.125125
ENSG00000072840	EVC	0.0370221		ENSG00000125798	FOXA2	0.0572598		ENSG00000066468	FGFR2	-0.0852505		ENSG00000119630	PGF	0.0389382		ENSG00000100139	MICALL1	-0.151191		ENSG00000171612	SLC25A33	-0.0643172		ENSG00000170500	LONRF2	0.0610021		ENSG00000122877	EGR2	0.114133
ENSG00000153012	LGI2	0.036518		ENSG00000090612	ZNF268	-0.0537392		ENSG00000106236	NPTX2	0.0833439		ENSG00000197619	ZNF615	-0.0274651		ENSG00000129473	BCL2L2	-0.132618		ENSG00000183580	FBXL7	0.0597772		ENSG00000138756	BMP2K	-0.0542673		ENSG00000178163	ZNF518B	-0.1092
ENSG00000187634	SAMD11	0.0292513		ENSG00000169064	ZBBX	0.0444076		ENSG00000144642	RBMS3	0.0808314		ENSG00000116785	CFHR3	0.0263813		ENSG00000166126	AMN	-0.12725		ENSG00000163735	CXCL5	0.0517073		ENSG00000150347	ARID5B	-0.0318475		ENSG00000135749	PCNXL2	-0.100357
ENSG00000173040	EVC2	0.0183264		ENSG00000137449	CPEB2	0.0425787		ENSG00000119919	NKX2-3	0.0805713		ENSG00000256683	ZNF350	-0.00342537		ENSG00000016490	CLCA1	0.125574		ENSG00000139613	SMARCC2	0.0405816		ENSG00000162374	ELAVL4	0.0258196		ENSG00000137078	SIT1	-0.0944417
ENSG00000197124	ZNF682	-0.0151858		ENSG00000204682	CASC10	0.0422633		ENSG00000106006	HOXA6	0.0804774		ENSG00000068650	ATP11A	-0.00111933		ENSG00000206557	TRIM71	-0.0945164		ENSG00000196365	LONP1	0.0374884		ENSG00000173809	TDRD12	0.0250149		ENSG00000170893	TRH	0.093078
ENSG00000165185	KIAA1958	-0.0089796		ENSG00000050555	LAMC3	0.0410665		ENSG00000114200	BCHE	0.0795317						ENSG00000185090	MANEAL	-0.0935401		ENSG00000198929	NOS1AP	0.0345891		ENSG00000150630	VEGFC	0.0111698		ENSG00000105737	GRIK5	0.0924222
ENSG00000219607	PPP1R3G	0.00234516		ENSG00000126777	KTN1	-0.0396014		ENSG00000087495	PHACTR3	0.0719125						ENSG00000166897	ELFN2	-0.0919844		ENSG00000171722	C1orf111	0.023779		ENSG00000117090	SLAMF1	0.00844071		ENSG00000035720	STAP1	0.0826224
ENSG00000113263	ITK	-0.00234175		ENSG00000180592	SKIDA1	0.0362009		ENSG00000105997	HOXA3	0.0690789						ENSG00000182327	GLTPD2	-0.0901746		ENSG00000165072	MAMDC2	-0.0217882		ENSG00000136213	CHST12	-0.00612616		ENSG00000158747	NBL1	0.0817905
				ENSG00000223601	EBLN1	0.033631		ENSG00000054965	FAM168A	0.0649113						ENSG00000253293	HOXA10	-0.089568		ENSG00000065534	MYLK	0.0208093		ENSG00000164683	HEY1	0.00560191		ENSG00000066468	FGFR2	0.0791657
				ENSG00000078018	MAP2	0.0292249		ENSG00000143995	MEIS1	0.0606247						ENSG00000184302	SIX6	0.0874479		ENSG00000137693	YAP1	0.0197112		ENSG00000198626	RYR2	-0.00249889		ENSG00000102383	ZDHHC15	-0.0766098
				ENSG00000100122	CRYBB1	0.0261931		ENSG00000122592	HOXA7	0.0518671						ENSG00000083290	ULK2	0.0844857		ENSG00000142949	PTPRF	0.0179253		ENSG00000174332	GLIS1	-0.00187733		ENSG00000184293	CLECL1	0.0706024
				ENSG00000170113	NIPA1	0.0198771		ENSG00000101938	CHRDL1	0.0503365						ENSG00000102595	UGGT2	0.0841841		ENSG00000262003	RP11-676J12.7	-0.0117233						ENSG00000228672	PROB1	-0.0685132
				ENSG00000173404	INSM1	0.0168882		ENSG00000177234	C10orf85	0.05009						ENSG00000186354	C9orf47	0.0791681		ENSG00000182968	SOX1	0.0108435						ENSG00000186104	CYP2R1	-0.0681608
				ENSG00000134817	APLNR	0.0161427		ENSG00000073734	ABCB11	0.0462683						ENSG00000232653	GOLGA8N	-0.0744484		ENSG00000149970	CNKSR2	-0.0101667						ENSG00000103175	WFDC1	0.0675483
				ENSG00000187147	RNF220	0.0158389		ENSG00000065491	TBC1D22B	0.0462175						ENSG00000185885	IFITM1	-0.0721335		ENSG00000123200	ZC3H13	0.00751777						ENSG00000073282	TP63	0.0567925
				ENSG00000181656	GPR88	0.0145798		ENSG00000137962	ARHGAP29	0.0397064						ENSG00000117519	CNN3	0.0718422		ENSG00000240563	L1TD1	0.00737812						ENSG00000069667	RORA	0.0530463
				ENSG00000073331	ALPK1	-0.00458093		ENSG00000162458	FBLIM1	0.0395263						ENSG00000136813	KIAA0368	-0.0700783										ENSG00000099219	ERMP1	0.0525267
				ENSG00000171724	VAT1L	0.00326671		ENSG00000077327	SPAG6	0.0363095						ENSG00000102245	CD40LG	0.0655103										ENSG00000183625	CCR3	0.0488121
				ENSG00000196628	TCF4	0.00275547		ENSG00000001561	ENPP4	-0.0317825						ENSG00000128656	CHN1	0.0648996										ENSG00000092621	PHGDH	-0.0484017
				ENSG00000082556	OPRK1	0.0024529		ENSG00000197576	HOXA4	0.0275695						ENSG00000186998	EMID1	-0.0574381										ENSG00000198732	SMOC1	-0.0419947
				ENSG00000005189	AC004381.6	-0.00158667		ENSG00000204683	C10orf113	-0.0273861						ENSG00000136770	DNAJC1	-0.0565691										ENSG00000168283	BMI1	0.040628
								ENSG00000117143	UAP1	-0.0242324						ENSG00000168004	HRASLS5	0.0539014										ENSG00000126545	CSN1S1	0.0404338
								ENSG00000146555	SDK1	-0.0224224						ENSG00000166068	SPRED1	0.0498502										ENSG00000162746	FCRLB	0.0370629
								ENSG00000188725	SMIM15	-0.0208725						ENSG00000136950	ARPC5L	-0.0475878										ENSG00000137936	BCAR3	-0.0365612
								ENSG00000164543	STK17A	-0.0181483						ENSG00000176273	SLC35G1	0.0467937										ENSG00000214517	PPME1	-0.0363012
								ENSG00000107864	CPEB3	-0.0176619						ENSG00000171811	TTC40	-0.0405731										ENSG00000167840	ZNF232	-0.0336446
								ENSG00000186367	KIAA1024L	0.0156228						ENSG00000173809	TDRD12	-0.0405409										ENSG00000198131	ZNF544	-0.0332093
								ENSG00000188517	COL25A1	0.0113648						ENSG00000177932	ZNF354C	0.0377952										ENSG00000178860	MSC	0.0312874
								ENSG00000006071	ABCC8	0.0112659						ENSG00000182866	LCK	0.034806										ENSG00000176692	FOXC2	0.0242088
								ENSG00000081026	MAGI3	-0.00885276						ENSG00000162367	TAL1	0.0343534										ENSG00000185818	NAT8L	0.0168816
								ENSG00000187239	FNBP1	0.00627007						ENSG00000147324	MFHAS1	0.0306991										ENSG00000083857	FAT1	-0.0141397
								ENSG00000075151	EIF4G3	-0.00556594						ENSG00000068383	INPP5A	-0.030033										ENSG00000148848	ADAM12	0.0128688
								ENSG00000164399	IL3	-0.00423503						ENSG00000109762	SNX25	0.0283036										ENSG00000072954	TMEM38A	0.011715
								ENSG00000136573	BLK	-0.00365548						ENSG00000139910	NOVA1	0.0269638										ENSG00000154319	FAM167A	0.0111819
								ENSG00000196990	FAM163B	0.00322285						ENSG00000154556	SORBS2	0.0257377										ENSG00000109738	GLRB	0.0105956
								ENSG00000166123	GPT2	-0.0022283						ENSG00000137672	TRPC6	0.0253788										ENSG00000123171	CCDC70	-0.0105947
								ENSG00000116117	PARD3B	-0.00112475						ENSG00000123999	INHA	-0.0230181										ENSG00000101115	SALL4	0.0101882
								ENSG00000163590	PPM1L	-0.00109536						ENSG00000162946	DISC1	-0.0201151										ENSG00000115318	LOXL3	0.00885172
																ENSG00000112218	GPR63	0.0170608										ENSG00000171509	RXFP1	0.0075074
																ENSG00000186815	TPCN1	-0.0169098										ENSG00000187231	SESTD1	-0.00698405
																ENSG00000142949	PTPRF	-0.0155813										ENSG00000162433	AK4	0.0067985
																ENSG00000243811	APOBEC3D	0.0138336										ENSG00000165097	KDM1B	0.00571251
																ENSG00000173599	PC	0.0117										ENSG00000177694	NAALADL2	-0.000658338
																ENSG00000145506	NKD2	-0.00640038										ENSG00000144724	PTPRG	3.60142e-05
																ENSG00000198807	PAX9	0.0048255
																ENSG00000165995	CACNB2	0.00456791
																ENSG00000197763	TXNRD3	-0.00445163
																ENSG00000159788	RGS12	-0.00343249
																ENSG00000124006	OBSL1	-0.0010934

### Sheet: SuppTable_S7a Holdout probs
TALLSorts probabilities for each classifier: Holdout set
Sample ID	BCL11B	HOXA_KMT2A	HOXA_MLLT10	NKX2	TAL	TLX1	TLX3	Diverse	True subtype	Call 1	Call 2
SJALL015586	0.02939	0.03826	0.04735	0.03937	0.9899	0.01828	0.0274	0.01058	TAL	TAL
SJTALL022433	0.03619	0.0934	0.66402	0.02245	0.05297	0.02116	0.0491	0.63773	HOXA_MLLT10	HOXA_MLLT10	Diverse
SJALL015279	0.02968	0.04766	0.03851	0.09042	0.98759	0.02706	0.06164	0.01693	TAL	TAL
SJALL015262	0.03649	0.04021	0.02962	0.04798	0.99653	0.02315	0.03289	0.02095	TAL	TAL
SJTALL021655	0.04217	0.03552	0.03267	0.0385	0.02111	0.04812	0.97465	0.03217	TLX3	TLX3
SJTALL002005	0.04142	0.08802	0.04822	0.04615	0.98279	0.03852	0.02635	0.03518	TAL	TAL
SJTALL170	0.05863	0.05344	0.1304	0.01158	0.01385	0.08671	0.0888	0.99641	Diverse	Diverse
SJALL015280	0.04093	0.05063	0.0247	0.04345	0.98947	0.02419	0.02579	0.01715	TAL	TAL
SJALL015275	0.03317	0.05712	0.01996	0.03111	0.99437	0.02736	0.02215	0.01834	TAL	TAL
SJALL015248	0.02283	0.03152	0.04888	0.95249	0.26989	0.04968	0.05681	0.02078	NKX2	NKX2
SJALL015249	0.03417	0.05227	0.01701	0.04195	0.98231	0.01979	0.03016	0.02868	TAL	TAL
SJALL015250	0.04916	0.03343	0.02729	0.02937	0.05692	0.03289	0.98236	0.01984	TLX3	TLX3
SJTALL002036	0.05077	0.0482	0.01231	0.0363	0.99325	0.03166	0.02647	0.03019	TAL	TAL
SJTALL002048	0.03688	0.06621	0.0247	0.06717	0.98739	0.02246	0.04044	0.0207	TAL	TAL
SJALL015273	0.02969	0.11088	0.50201	0.01966	0.00749	0.01676	0.06271	0.98771	Diverse	Diverse	HOXA_MLLT10
SJALL015276	0.03893	0.04646	0.0203	0.03715	0.98281	0.0175	0.02998	0.09344	TAL	TAL
SJALL015253	0.0192	0.0438	0.04399	0.25295	0.07122	0.98501	0.1036	0.01451	TLX1	TLX1
SJTALL022653	0.0182	0.03935	0.09148	0.02374	0.01539	0.98546	0.20419	0.02934	TLX1	TLX1
SJTALL022654	0.02533	0.04566	0.9718	0.02186	0.01501	0.11152	0.03878	0.01598	HOXA_MLLT10	HOXA_MLLT10
SJALL015622	0.03522	0.0414	0.04313	0.02601	0.94408	0.03726	0.03565	0.01659	TAL	TAL
SJTALL177	0.08584	0.04735	0.02502	0.01818	0.08995	0.03663	0.64971	0.40409	Diverse	TLX3
SJBALL002373	0.02394	0.05553	0.02101	0.17009	0.09462	0.9303	0.08968	0.01555	TLX1	TLX1
SJTALL001777	0.09224	0.04632	0.03284	0.05622	0.97558	0.02651	0.05542	0.04327	TAL	TAL
SJALL016433	0.11932	0.06577	0.05028	0.05591	0.0401	0.01678	0.08304	0.95159	Diverse	Diverse
SJALL015285	0.08023	0.06441	0.03065	0.07067	0.99031	0.02261	0.04597	0.05065	TAL	TAL
SJALL015625	0.03541	0.05643	0.02772	0.04044	0.98376	0.01382	0.03609	0.02599	TAL	TAL
SJALL015626	0.04552	0.04233	0.05358	0.03125	0.98673	0.0329	0.03035	0.0134	TAL	TAL
SJALL015632	0.04005	0.1288	0.02924	0.07975	0.94244	0.02942	0.03801	0.04499	TAL	TAL
SJALL016435	0.05957	0.04052	0.03656	0.02824	0.07762	0.02287	0.94639	0.22305	TLX3	TLX3
SJBALL001782	0.05572	0.03982	0.05059	0.04332	0.3979	0.02989	0.90716	0.11007	Diverse	TLX3
SJTALL022107	0.02087	0.04212	0.0605	0.0635	0.96288	0.0257	0.06028	0.01828	TAL	TAL
SJALL015639	0.02351	0.0381	0.1437	0.03344	0.62718	0.0379	0.08538	0.05737	TAL	TAL
SJALL015640	0.0322	0.06209	0.04785	0.85629	0.28953	0.05944	0.03361	0.0738	NKX2	NKX2
SJTALL001639	0.04253	0.07604	0.0571	0.09101	0.1259	0.90564	0.07425	0.04447	TLX1	TLX1
SJTALL021669	0.04804	0.10644	0.02979	0.10014	0.98097	0.02054	0.0653	0.01756	TAL	TAL
SJALL015646	0.03001	0.04167	0.02323	0.01819	0.01215	0.01719	0.99656	0.02411	TLX3	TLX3
SJALL015650	0.03813	0.05644	0.0267	0.0308	0.20293	0.04312	0.9453	0.70136	Diverse	TLX3	Diverse
SJTALL021672	0.03375	0.25379	0.02722	0.05498	0.23802	0.02224	0.01748	0.24702	TAL	None
SJALL016439	0.02823	0.91311	0.30939	0.04268	0.19634	0.0253	0.03374	0.10201	HOXA_KMT2A	HOXA_KMT2A
SJALL016441	0.03658	0.04014	0.03168	0.0535	0.95874	0.0199	0.0307	0.10143	TAL	TAL
SJALL015991	0.04192	0.97761	0.29178	0.05501	0.08936	0.05111	0.03172	0.00891	HOXA_KMT2A	HOXA_KMT2A
SJALL015654	0.03356	0.05465	0.02372	0.05733	0.9923	0.02074	0.04735	0.01336	TAL	TAL
SJALL015993	0.02977	0.04932	0.0324	0.06371	0.94644	0.02684	0.04479	0.00972	TAL	TAL
SJALL015659	0.03739	0.0523	0.02477	0.04317	0.97102	0.02206	0.04901	0.01736	TAL	TAL
SJALL015996	0.02927	0.05205	0.01803	0.76907	0.23101	0.13542	0.06405	0.16545	NKX2	NKX2
SJALL015997	0.03475	0.05779	0.03438	0.04839	0.98468	0.027	0.02834	0.02447	TAL	TAL
SJALL015998	0.04213	0.05325	0.0409	0.03042	0.98474	0.0191	0.02449	0.06341	TAL	TAL
SJALL015660	0.03805	0.03438	0.16375	0.03687	0.31133	0.88858	0.04552	0.02854	TLX1	TLX1
SJTALL021684	0.02003	0.04412	0.08484	0.04003	0.05427	0.99616	0.17974	0.00874	TLX1	TLX1
SJALL015999	0.08889	0.0417	0.02936	0.02438	0.05934	0.02275	0.97155	0.02378	TLX3	TLX3
SJALL016000	0.04005	0.0573	0.02839	0.04615	0.98818	0.01398	0.02164	0.03972	TAL	TAL
SJALL016002	0.07867	0.03401	0.20673	0.00937	0.01272	0.0186	0.07311	0.97962	Diverse	Diverse
SJTALL022118	0.15155	0.06139	0.0288	0.03475	0.87445	0.02589	0.06	0.21543	TAL	TAL
SJALL015662	0.03353	0.04379	0.02271	0.05155	0.99301	0.02141	0.0298	0.01423	TAL	TAL
SJTALL002080	0.02093	0.04449	0.02075	0.02598	0.0108	0.07468	0.9867	0.0267	TLX3	TLX3
SJALL015668	0.03856	0.05143	0.01605	0.04103	0.99622	0.01567	0.02141	0.02464	TAL	TAL
SJTALL021689	0.02435	0.27005	0.97154	0.05951	0.01222	0.05295	0.07936	0.03504	HOXA_MLLT10	HOXA_MLLT10
SJALL015670	0.0255	0.06152	0.03031	0.04517	0.94999	0.02202	0.02896	0.02268	TAL	TAL
SJALL016444	0.03838	0.22452	0.29673	0.12405	0.10959	0.01191	0.06104	0.9064	Diverse	Diverse
SJALL015673	0.03412	0.2232	0.03399	0.74294	0.13847	0.04027	0.0522	0.07004	NKX2	NKX2
SJALL015674	0.05975	0.05731	0.02644	0.02949	0.95774	0.02748	0.03822	0.22461	TAL	TAL
SJTALL002105	0.08263	0.05256	0.05574	0.02849	0.0118	0.98117	0.11938	0.02748	TLX1	TLX1
SJALL015678	0.02842	0.91919	0.63525	0.06089	0.00748	0.06422	0.07222	0.01852	HOXA_KMT2A	HOXA_KMT2A	HOXA_MLLT10
SJALL015679	0.03373	0.07035	0.03346	0.022	0.07923	0.02178	0.94064	0.57458	TLX3	TLX3	Diverse
SJALL015682	0.04119	0.03351	0.05817	0.06654	0.98014	0.01713	0.04897	0.03266	TAL	TAL
SJALL015683	0.03673	0.04995	0.02208	0.08109	0.9933	0.0188	0.04836	0.02392	TAL	TAL
SJTALL002118	0.08803	0.03539	0.02518	0.05454	0.97388	0.02362	0.05486	0.0291	TAL	TAL
SJALL015688	0.03178	0.07969	0.05664	0.05705	0.88324	0.0322	0.04645	0.08142	TAL	TAL
SJTALL002154	0.02328	0.05491	0.02574	0.0372	0.1751	0.03578	0.96596	0.02119	TLX3	TLX3
SJALL015693	0.05334	0.06869	0.03048	0.96878	0.17735	0.05673	0.04152	0.04015	NKX2	NKX2
SJTALL022649	0.78233	0.06939	0.02865	0.02393	0.04091	0.01921	0.02874	0.80943	BCL11B	Diverse	BCL11B
SJALL016445	0.04689	0.04087	0.06923	0.01744	0.04611	0.0103	0.05524	0.98137	Diverse	Diverse
SJALL015703	0.07659	0.05426	0.79897	0.03566	0.03962	0.05614	0.04649	0.06256	HOXA_MLLT10	HOXA_MLLT10
SJTALL002140	0.06574	0.06309	0.0415	0.02089	0.02753	0.02737	0.97843	0.05206	TLX3	TLX3
SJALL015706	0.02221	0.05076	0.01903	0.05095	0.99501	0.03338	0.04593	0.00957	TAL	TAL
SJALL016446	0.0159	0.0314	0.04784	0.02392	0.02017	0.03632	0.99026	0.00796	TLX3	TLX3
SJALL015711	0.04544	0.08012	0.0275	0.05007	0.36891	0.03829	0.93512	0.07186	TLX3	TLX3
SJTALL002126	0.05748	0.09952	0.04226	0.11132	0.95281	0.0271	0.03495	0.08128	TAL	TAL
SJTALL002130	0.03166	0.05484	0.02555	0.98246	0.46026	0.06208	0.02749	0.01144	NKX2	NKX2
GSM3004545	0.02417	0.06031	0.01496	0.04653	0.99145	0.05274	0.04305	0.0056	TAL	TAL
GSM3004546	0.0249	0.05575	0.02331	0.0273	0.98436	0.02847	0.01235	0.03096	TAL	TAL
GSM3004548	0.03113	0.06859	0.01812	0.12665	0.02656	0.13497	0.97794	0.01006	TLX3	TLX3
GSM3004551	0.01925	0.0543	0.01687	0.0337	0.97748	0.03596	0.02298	0.01142	TAL	TAL
GSM3004554	0.01838	0.03462	0.0137	0.01595	0.01246	0.05085	0.98763	0.03677	TLX3	TLX3
GSM3004557	0.05777	0.04069	0.01618	0.01655	0.93382	0.02463	0.02114	0.36405	TAL	TAL
GSM3004564	0.01991	0.19002	0.96991	0.0117	0.0068	0.03534	0.06044	0.02783	HOXA_MLLT10	HOXA_MLLT10
GSM3004566	0.03487	0.05783	0.01104	0.02951	0.98277	0.01869	0.01473	0.044	TAL	TAL
GSM3004568	0.02497	0.03952	0.01516	0.04205	0.99529	0.03591	0.02003	0.00692	TAL	TAL
GSM3004569	0.05758	0.04714	0.11143	0.01316	0.00702	0.07118	0.03474	0.99609	Diverse	Diverse
GSM3004581	0.02646	0.05556	0.01563	0.06385	0.9569	0.01896	0.01121	0.12701	TAL	TAL
GSM3004583	0.03028	0.05984	0.01572	0.0235	0.12108	0.02869	0.0578	0.87679	Diverse	Diverse
GSM3004584	0.03321	0.03916	0.02703	0.02761	0.0049	0.0817	0.95724	0.06691	TLX3	TLX3
GSM3004589	0.02865	0.05814	0.72727	0.0232	0.12452	0.0463	0.01271	0.10864	HOXA_MLLT10	HOXA_MLLT10
GSM3004591	0.04047	0.0569	0.09314	0.03984	0.03338	0.03698	0.05017	0.97558	Diverse	Diverse
GSM3004592	0.02976	0.02894	0.05872	0.01807	0.02595	0.97611	0.03126	0.04318	TLX1	TLX1
GSM3004598	0.03047	0.078	0.02536	0.0353	0.97726	0.03842	0.02154	0.02201	TAL	TAL
GSM3004600	0.03231	0.21595	0.02367	0.0357	0.82503	0.02372	0.04266	0.34587	TAL	TAL
GSM3004620	0.07436	0.06323	0.02059	0.14311	0.05079	0.05576	0.96591	0.00968	TLX3	TLX3
GSM3004623	0.01801	0.04675	0.03138	0.03919	0.03871	0.97255	0.11025	0.01601	TLX1	TLX1
GSM3004627	0.01787	0.03482	0.05395	0.01983	0.05452	0.03476	0.94587	0.05618	TLX3	TLX3
GSM3004632	0.89491	0.04554	0.03446	0.01682	0.16108	0.01187	0.02141	0.84896	Diverse	BCL11B	Diverse
GSM3004635	0.10271	0.05816	0.06057	0.08166	0.98708	0.02271	0.02074	0.04699	TAL	TAL
GSM3004640	0.03459	0.02418	0.10553	0.01937	0.11187	0.86825	0.03341	0.07398	TLX1	TLX1
GSM3004641	0.02031	0.03969	0.06769	0.02652	0.02643	0.94297	0.17023	0.00765	TLX1	TLX1
EKL10_1	0.08002	0.06331	0.07717	0.13398	0.6385	0.02626	0.0178	0.93856	Diverse	Diverse	TAL
EKL13_2	0.02525	0.04689	0.02401	0.04676	0.96856	0.02939	0.02335	0.01288	TAL	TAL
EKL15_13	0.01867	0.03822	0.03675	0.1026	0.00226	0.07714	0.99466	0.01958	TLX3	TLX3
EKL19_5	0.12196	0.06293	0.0365	0.0331	0.0222	0.03076	0.11834	0.95055	Diverse	Diverse
EKL19_8	0.02785	0.06555	0.03579	0.0554	0.97427	0.03624	0.03105	0.01245	TAL	TAL
EKL20_4	0.02531	0.05365	0.06378	0.04205	0.93727	0.03035	0.03042	0.04391	TAL	TAL
EKL5_1	0.03999	0.04261	0.02434	0.07061	0.98398	0.0389	0.02299	0.0138	TAL	TAL
EKL7_2	0.04228	0.07337	0.03244	0.94835	0.36296	0.03621	0.02065	0.10971	NKX2	NKX2

### Sheet: SuppTable_S7b Independent probs
TALLSorts probabilities for each classifier: Independent set
Sample ID	BCL11B	HOXA_KMT2A	HOXA_MLLT10	NKX2	TAL	TLX1	TLX3	Diverse	True subtype	Call 1	Call 2
SJTALL013468	0.02288	0.03608	0.02554	0.05176	0.9929	0.01614	0.01715	0.01591	TAL	TAL
SJTALL013496	0.02071	0.05397	0.01577	0.04619	0.99327	0.01684	0.01016	0.01036	TAL	TAL
SJTALL013502	0.03021	0.04191	0.02159	0.03793	0.99468	0.02498	0.01219	0.0252	TAL	TAL
SJTALL013524	0.07258	0.04557	0.03938	0.10706	0.79449	0.02253	0.01146	0.80363	Diverse	Diverse	TAL
SJTALL013552	0.03374	0.05602	0.03139	0.0736	0.95752	0.04228	0.03097	0.04039	TAL	TAL
SJTALL013560	0.03787	0.04843	0.01979	0.97327	0.18658	0.05086	0.01327	0.12219	NKX2	NKX2
SJTALL013561	0.02774	0.11087	0.46548	0.06208	0.08162	0.01597	0.01204	0.34529	HOXA_MLLT10	None
SJTALL013564	0.01973	0.06952	0.02115	0.08389	0.98124	0.02824	0.01156	0.0171	TAL	TAL
SJTALL013569	0.01199	0.0296	0.03249	0.06793	0.00536	0.02917	0.99183	0.00975	TLX3	TLX3
SJTALL013576	0.02979	0.04295	0.02601	0.06816	0.98696	0.02644	0.02089	0.01795	TAL	TAL
SJTALL013596	0.02787	0.04965	0.01708	0.04615	0.98392	0.01512	0.01932	0.01812	TAL	TAL
SJTALL015389	0.02707	0.03482	0.02515	0.03769	0.98416	0.02118	0.02232	0.01275	TAL	TAL
SJTALL015411	0.05838	0.03985	0.01367	0.02599	0.78921	0.01302	0.01913	0.3704	SPI	TAL
SJTALL015423	0.04233	0.05224	0.02112	0.05626	0.98196	0.01865	0.01168	0.0459	TAL	TAL
SJTALL015426	0.03106	0.05015	0.0274	0.04351	0.94035	0.02192	0.01976	0.02574	TAL	TAL
SJTALL015430	0.01909	0.06108	0.02227	0.02864	0.00516	0.03556	0.97472	0.06839	TLX3	TLX3
SJTALL015431	0.01713	0.0475	0.01815	0.04313	0.99123	0.02228	0.01519	0.01313	TAL	TAL
SJTALL015434	0.34319	0.16882	0.07768	0.26265	0.29364	0.05232	0.01411	0.78818	Diverse	Diverse
SJTALL015452	0.06094	0.05995	0.3178	0.01287	0.00511	0.01753	0.03055	0.99146	Diverse	Diverse
SJTALL015454	0.06166	0.08819	0.02506	0.02189	0.48059	0.02666	0.02275	0.90515	Diverse	Diverse
SJTALL015462	0.16617	0.06092	0.04336	0.08159	0.66355	0.01999	0.01458	0.92478	Diverse	Diverse	TAL
SJTALL015472	0.07073	0.1087	0.0279	0.11687	0.16124	0.05479	0.02913	0.09776	TAL	None
SJTALL015473	0.023	0.02935	0.02514	0.03083	0.01298	0.04867	0.81637	0.02672	TLX3	TLX3
SJTALL015474	0.02812	0.04172	0.0235	0.0743	0.90828	0.02061	0.02564	0.05283	TAL	TAL
SJTALL015477	0.01562	0.0289	0.06902	0.07965	0.89571	0.02811	0.03493	0.03779	TAL	TAL
SJALL047527	0.03117	0.03255	0.02192	0.06629	0.99258	0.01218	0.02197	0.03664	TAL	TAL
SJALL040089	0.0252	0.02953	0.06572	0.05249	0.37299	0.04436	0.93004	0.05637	TLX3	TLX3
SJALL040097	0.03585	0.11356	0.03741	0.97089	0.27078	0.06116	0.01321	0.01585	NKX2	NKX2
SJALL040098	0.04766	0.1113	0.51445	0.06744	0.13819	0.02805	0.02835	0.02917	HOXA_MLLT10	HOXA_MLLT10
SJALL040108	0.03468	0.04364	0.03918	0.05247	0.98823	0.01855	0.02841	0.01324	TAL	TAL
SJALL040121	0.05141	0.34421	0.32922	0.03749	0.40744	0.07068	0.02683	0.0652	Diverse	None
SJALL044300	0.10152	0.07843	0.09463	0.02415	0.0356	0.01182	0.05259	0.99071	Diverse	Diverse
SJALL047977	0.04382	0.03928	0.01347	0.01874	0.07949	0.0274	0.91318	0.26463	TLX3	TLX3
SJALL048081	0.06233	0.05159	0.44876	0.03387	0.02926	0.00988	0.03777	0.81161	Diverse	Diverse
SJALL048085	0.02634	0.03437	0.04111	0.42582	0.00346	0.92572	0.09302	0.03983	TLX1	TLX1
SJALL050551	0.05143	0.05265	0.04468	0.0453	0.04579	0.0139	0.01862	0.95913	Diverse	Diverse
SJALL054752	0.09111	0.18959	0.2218	0.05479	0.04582	0.03697	0.12669	0.92909	Diverse	Diverse
SJALL055895	0.07387	0.08615	0.3363	0.03057	0.03389	0.05883	0.03788	0.98096	Diverse	Diverse
SJALL059518	0.02033	0.0619	0.05048	0.05949	0.97056	0.01569	0.02993	0.01263	TAL	TAL
SJALL059526	0.11612	0.11115	0.06081	0.1549	0.09082	0.08017	0.08222	0.56276	Diverse	Diverse
SJTALL011	0.96782	0.03106	0.01805	0.02291	0.35195	0.01259	0.02943	0.48538	BCL11B	BCL11B
SJTALL021906	0.02433	0.05561	0.44462	0.0405	0.32902	0.02486	0.00975	0.47779	HOXA_MLLT10	None
SJTALL021911	0.01762	0.03556	0.07434	0.08609	0.03887	0.92099	0.05901	0.00823	TLX1	TLX1
SJTALL021912	0.09158	0.03174	0.08364	0.02754	0.043	0.01536	0.0475	0.97766	Diverse	Diverse
SJTALL021917	0.0346	0.06084	0.04033	0.052	0.99397	0.00991	0.02403	0.02542	TAL	TAL
SJTALL021918	0.0299	0.03527	0.02326	0.05766	0.97728	0.01232	0.01962	0.02694	TAL	TAL
SJTALL021919	0.02594	0.0367	0.02552	0.05118	0.99807	0.00714	0.02056	0.00952	TAL	TAL
SJTALL022066	0.02108	0.02134	0.08833	0.99416	0.10396	0.05486	0.04234	0.03549	NKX2	NKX2
SJTALL025	0.06707	0.06169	0.03126	0.05123	0.97479	0.01346	0.03006	0.11753	TAL	TAL
SJTALL026	0.04191	0.04298	0.01581	0.03707	0.98522	0.01506	0.02309	0.01155	TAL	TAL
SJTALL027	0.04911	0.04572	0.02674	0.06291	0.98729	0.01472	0.01283	0.0516	TAL	TAL
SJTALL030	0.02618	0.03138	0.02438	0.99711	0.13968	0.02169	0.03982	0.01034	NKX2	NKX2
SJTALL030064	0.03137	0.03355	0.0223	0.0617	0.9866	0.01625	0.03525	0.02837	TAL	TAL
SJTALL030134	0.05678	0.06916	0.09063	0.11656	0.96049	0.02868	0.03472	0.05398	TAL	TAL
SJTALL030189	0.04455	0.32279	0.06505	0.14039	0.46859	0.01995	0.04102	0.77406	Diverse	Diverse
SJTALL030212	0.06719	0.78898	0.06228	0.03226	0.10731	0.03078	0.0328	0.45237	HOXA_KMT2A	HOXA_KMT2A
SJTALL030263	0.1168	0.08622	0.18806	0.0264	0.92971	0.01644	0.02043	0.3767	SPI	TAL
SJTALL030338	0.10273	0.92684	0.15693	0.06616	0.27746	0.06133	0.01806	0.11561	HOXA_KMT2A	HOXA_KMT2A
SJTALL030527	0.05213	0.04606	0.04914	0.79318	0.58905	0.08081	0.06564	0.03624	NKX2	NKX2	TAL
SJTALL033	0.03177	0.04085	0.0211	0.03005	0.98058	0.0184	0.03252	0.01613	TAL	TAL
SJTALL035	0.09876	0.04756	0.04383	0.08385	0.95928	0.02384	0.01841	0.14941	TAL	TAL
SJTALL040	0.03144	0.05809	0.02411	0.04745	0.98027	0.01826	0.01661	0.01359	TAL	TAL
SJTALL071	0.11961	0.05253	0.04827	0.01939	0.06606	0.00744	0.10269	0.95048	Diverse	Diverse
SJTALL073	0.02545	0.04046	0.02769	0.03976	0.97699	0.01749	0.04053	0.0126	TAL	TAL
SJTALL080	0.02569	0.02906	0.04674	0.05031	0.1544	0.02791	0.97738	0.01404	TLX3	TLX3
SJTALL221	0.05301	0.03888	0.04402	0.03583	0.0564	0.05926	0.95206	0.08306	TLX3	TLX3
